# Demonstrating the utility of flexible sequence queries against indexed short reads with FlexTyper

**DOI:** 10.1101/2020.03.02.973750

**Authors:** Phillip A. Richmond, Alice M. Kaye, Godfrain Jacques Kounkou, Tamar V. Av-Shalom, Wyeth W. Wasserman

**Author notes:** These authors contributed equally (Phillip A. Richmond, Alice M. Kaye). **Corresponding Author** Wyeth W. Wasserman < >.

## Abstract

Across the life sciences, processing next generation sequencing data commonly relies upon a computationally expensive process where reads are mapped onto a reference sequence. Prior to such processing, however, there is a vast amount of information that can be ascertained from the reads, potentially obviating the need for processing, or allowing optimized mapping approaches to be deployed. Here, we present a method termed FlexTyper which facilitates a “reverse mapping” approach in which high throughput sequence queries, in the form of k-mer searches, are run against indexed short-read datasets in order to extract useful information. This reverse mapping approach enables the rapid counting of target sequences of interest. We demonstrate FlexTyper’s utility for recovering depth of coverage, and accurate genotyping of SNP sites across the human genome. We show that genotyping unmapped reads can correctly inform a sample’s population, sex, and relatedness in a family setting. Detection of pathogen sequences within RNA-seq data was sensitive and accurate, performing comparably to existing methods, but with increased flexibility. We present two examples of ways in which this flexibility allows the analysis of genome features not well-represented in a linear reference. First, we analyze contigs from African genome sequencing studies, showing how they distribute across families from three distinct populations. Second, we show how gene-marking k-mers for the killer immune receptor locus allow allele detection in a region that is challenging for standard read mapping pipelines. The future adoption of the reverse mapping approach represented by FlexTyper will be enabled by more efficient methods for FM-index generation and biology-informed collections of reference queries. In the long-term, selection of population-specific references or weighting of edges in pan-population reference genome graphs will be possible using the FlexTyper approach. FlexTyper is available at https://github.com/wassermanlab/OpenFlexTyper.

**Author Summary:** In the past 15 years, next generation sequencing technology has revolutionized our capacity to process and analyze DNA sequencing data. From agriculture to medicine, this technology is enabling a deeper understanding of the blueprint of life. Next generation sequencing data is composed of short sequences of DNA, referred to as “reads”, which are often shorter than 200 base pairs making them many orders of magnitude smaller than the entirety of a human genome. Gaining insights from this data has typically leveraged a reference-guided mapping approach, where the reads are aligned to a reference genome and then post-processed to gain actionable information such as presence or absence of genomic sequence, or variation between the reference genome and the sequenced sample. Many experts in the field of genomics have concluded that selecting a single, linear reference genome for mapping reads against is limiting, and several current research endeavors are focused on exploring options for improved analysis methods to unlock the full utility of sequencing data. Among these improvements are the usage of sex-matched genomes, population-specific reference genomes, and emergent graph-based reference pan-genomes. However, advanced methods that use raw DNA sequencing data to inform the choice of reference genome and guide the alignment of reads to enriched reference genomes are needed. Here we develop a method termed FlexTyper, which creates a searchable index of the short read data and enables flexible, user-guided queries to provide valuable insights without the need for reference-guided mapping. We demonstrate the utility of our method by identifying sample ancestry and sex in human whole genome sequencing data, detecting viral pathogen reads in RNA-seq data, African-enriched genome regions absent from the global reference, and HLA alleles that are complex to discern using standard read mapping. We anticipate early adoption of FlexTyper within analysis pipelines as a pre-mapping component, and further envision the bioinformatics and genomics community will leverage the tool for creative uses of sequence queries from unmapped data.
