## Supplemental Tables for "Demonstrating the utility of flexible sequence queries against indexed short reads with FlexTyper"

### Sheet: Table S1
Table S1
Indexing Performance							Analysis with other tools
SampleID	SampleType (read pair info)	ReadCount	Number of Indexes	RAM Used (GB)	Wall time	Time(s)	BWA mem	Samtools	DeepVariant	Total
ERR1955404	WGS (2x150bp)	802491688	8	126.99	21:51:19	78679	11489	1370	19549	32408
ERR1955491	WGS (2x150bp)	708308824	8	112.08	20:32:30	73950	9824	1176	22843	33843
ERR1955507	WGS (2x150bp)	810296130	8	128.22	22:46:00	81960	11291	1316	20712	33319
ERR2304556	WGS (2x150bp)	786774926	8	124.5	21:40:58	78058	10805	1297	23061	35163
ERR2304569	WGS (2x150bp)	743664896	8	117.68	21:24:39	77079	10122	1191	20583	31896
ERR2304597	WGS (2x150bp)	784815094	8	124.18	22:42:51	81771	11009	1359	20844	33212
ERR1955420	WGS (2x150bp)	892512514	8	141.23	1 day, 0:43:14	88994	12841	1545	22932	37318
ERR1955443	WGS (2x150bp)	845745588	8	133.83	23:20:45	84045	12553	1419	22758	36730
ERR1955495	WGS (2x150bp)	853864950	8	135.11	1 day, 0:03:29	86609	12982	1523	21460	35965
HG002	WGS (2x250bp)	883914482	12	154.14	1 day, 23:55:42	172542	-	-	-	-
SampleID	SampleType	ReadCount	Number of Indexes	RAM Used (GB)	Wall time	Time(s)
Patient 1	RNAseq + Virus Sim (2x150)	74851820	1	104.86	01:29:14	5354
Patient 2	RNAseq + Virus Sim (2x150)	68281390	1	91.75	01:36:23	5783
Patient 3	RNAseq + Virus Sim (2x150)	76426420	1	104.86	01:37:26	5846
Patient 4	RNAseq + Virus Sim (2x150)	59322588	1	104.86	01:11:23	4283
Patient 5	RNAseq + Virus Sim (2x150)	70961676	1	104.86	01:28:13	5293

### Sheet: Table S2
Table S2
Sample	EBV-100	EBV-100	EBV-100	EBV-100	EBV-100	EBV-100	EBV-100	EBV-100	EBV-100	EBV-100	EBV-100	EBV-100	EBV-100	EBV-100	EBV-100	EBV-100	EBV-100	EBV-100	EBV-100	EBV-100	EBV-100	EBV-100	EBV-100	EBV-100	EBV-100	EBV-100	EBV-100	EBV-100	EBV-100	EBV-100	EBV-100	EBV-100	EBV-100	EBV-100	EBV-100	EBV-100
Parameters	k100s1m2000	k100s1m50	k100s5m2000	k100s5m50	k15s1m2000	k15s1m50	k15s5m2000	k15s5m50	k30s1m2000	k30s1m50	k30s5m2000	k30s5m50	k100s1m2000u	k100s1m50u	k100s5m2000u	k100s5m50u	k15s1m2000u	k15s1m50u	k15s5m2000u	k15s5m50u	k30s1m2000u	k30s1m50u	k30s5m2000u	k30s5m50u	k100s1m2000u_UniqRead	k100s1m50u_UniqRead	k100s5m2000u_UniqRead	k100s5m50u_UniqRead	k15s1m2000u_UniqRead	k15s1m50u_UniqRead	k15s5m2000u_UniqRead	k15s5m50u_UniqRead	k30s1m2000u_UniqRead	k30s1m50u_UniqRead	k30s5m2000u_UniqRead	k30s5m50u_UniqRead
EBV	90139	76129	89011	75004	114500	94459	114500	93997	114500	94790	114500	94656	90139	76129	89011	75004	114500	94459	114500	93997	114500	94790	114500	94656	90139	76129	89011	75004	114459	94430	114306	93811	114500	94790	114500	94656
HIV-1	0	0	0	0	267	267	95	95	0	0	0	0	0	0	0	0	14	14	95	95	0	0	0	0	0	0	0	0	0	3	0	0	0	0	0	0
FR751039	0	0	0	0	94	94	8	8	0	0	0	0	0	0	0	0	15	15	8	8	0	0	0	0	0	0	0	0	0	8	0	7	0	0	0	0
U21941	0	0	0	0	355	355	91	91	0	0	0	0	0	0	0	0	12	12	91	91	0	0	0	0	0	0	0	0	0	1	0	1	0	0	0	0
SearchTime	741	579	411	232	8905	4583	2661	996	6007	4588	1415	814	730	620	446	137	7955	5773	2440	852	4881	5233	1765	1157	260	203	82	43	994	615	319	123	817	591	257	118
Sample	ERR2322364	ERR2322364	ERR2322364	ERR2322364	ERR2322364	ERR2322364	ERR2322364	ERR2322364	ERR2322364	ERR2322364	ERR2322364	ERR2322364	ERR2322364	ERR2322364	ERR2322364	ERR2322364	ERR2322364	ERR2322364	ERR2322364	ERR2322364	ERR2322364	ERR2322364	ERR2322364	ERR2322364	ERR2322364	ERR2322364	ERR2322364	ERR2322364	ERR2322364	ERR2322364	ERR2322364	ERR2322364	ERR2322364	ERR2322364	ERR2322364	ERR2322364
Parameters	k100s1m2000	k100s1m50	k100s5m2000	k100s5m50	k15s1m2000	k15s1m50	k15s5m2000	k15s5m50	k30s1m2000	k30s1m50	k30s5m2000	k30s5m50	k100s1m2000u	k100s1m50u	k100s5m2000u	k100s5m50u	k15s1m2000u	k15s1m50u	k15s5m2000u	k15s5m50u	k30s1m2000u	k30s1m50u	k30s5m2000u	k30s5m50u	k100s1m2000u_UniqRead	k100s1m50u_UniqRead	k100s5m2000u_UniqRead	k100s5m50u_UniqRead	k15s1m2000u_UniqRead	k15s1m50u_UniqRead	k15s5m2000u_UniqRead	k15s5m50u_UniqRead	k30s1m2000u_UniqRead	k30s1m50u_UniqRead	k30s5m2000u_UniqRead	k30s5m50u_UniqRead
EBV	0	0	0	0	3203170	518762	1050035	151142	4	4	4	4	0	0	0	0	3201242	518434	1049592	151039	4	4	4	4	0	0	0	0	3177426	516402	1047236	150902	4	4	4	4
HIV-1	0	0	0	0	163504	34940	43035	9713	0	0	0	0	0	0	0	0	163414	34918	43035	9713	0	0	0	0	0	0	0	0	149299	33854	42002	9661	0	0	0	0
FR751039	0	0	0	0	87716	23558	23752	6141	0	0	0	0	0	0	0	0	83322	21661	23610	5999	0	0	0	0	0	0	0	0	77756	21067	23053	5933	0	0	0	0
U21941	0	0	0	0	99433	23775	23318	7193	0	0	0	0	0	0	0	0	93731	21856	23176	7051	0	0	0	0	0	0	0	0	87160	21069	22049	6910	0	0	0	0
SearchTime	12	12	2	2	562	52	141	12	11	11	2	2	12	12	3	2	541	87	153	12	12	11	3	2	12	11	2	2	451	51	104	12	12	11	3	2
Sample	HIV1-100	HIV1-100	HIV1-100	HIV1-100	HIV1-100	HIV1-100	HIV1-100	HIV1-100	HIV1-100	HIV1-100	HIV1-100	HIV1-100	HIV1-100	HIV1-100	HIV1-100	HIV1-100	HIV1-100	HIV1-100	HIV1-100	HIV1-100	HIV1-100	HIV1-100	HIV1-100	HIV1-100	HIV1-100	HIV1-100	HIV1-100	HIV1-100	HIV1-100	HIV1-100	HIV1-100	HIV1-100	HIV1-100	HIV1-100	HIV1-100	HIV1-100
Parameters	k100s1m2000	k100s1m50	k100s5m2000	k100s5m50	k15s1m2000	k15s1m50	k15s5m2000	k15s5m50	k30s1m2000	k30s1m50	k30s5m2000	k30s5m50	k100s1m2000u	k100s1m50u	k100s5m2000u	k100s5m50u	k15s1m2000u	k15s1m50u	k15s5m2000u	k15s5m50u	k30s1m2000u	k30s1m50u	k30s5m2000u	k30s5m50u	k100s1m2000u_UniqRead	k100s1m50u_UniqRead	k100s5m2000u_UniqRead	k100s5m50u_UniqRead	k15s1m2000u_UniqRead	k15s1m50u_UniqRead	k15s5m2000u_UniqRead	k15s5m50u_UniqRead	k30s1m2000u_UniqRead	k30s1m50u_UniqRead	k30s5m2000u_UniqRead	k30s5m50u_UniqRead
EBV	0	0	0	0	286	235	5	5	0	0	0	0	0	0	0	0	18	18	5	5	0	0	0	0	0	0	0	0	0	0	0	0	0	0	0	0
HIV-1	4784	4784	4713	4713	6100	6094	6100	6072	6100	6100	6099	6099	4784	4784	4713	4713	6100	6094	6100	6072	6100	6100	6099	6099	4784	4784	4713	4713	6076	6070	6095	6067	6100	6100	6099	6099
FR751039	0	0	0	0	3	3	0	0	0	0	0	0	0	0	0	0	3	3	0	0	0	0	0	0	0	0	0	0	0	0	0	0	0	0	0	0
U21941	0	0	0	0	3	3	0	0	0	0	0	0	0	0	0	0	3	3	0	0	0	0	0	0	0	0	0	0	0	0	0	0	0	0	0	0
SearchTime	26	23	5	5	267	205	83	11	148	206	47	44	31	29	5	5	332	188	84	46	196	251	11	11	22	28	5	6	60	61	13	10	53	53	11	10
Sample	FR751039-100	FR751039-100	FR751039-100	FR751039-100	FR751039-100	FR751039-100	FR751039-100	FR751039-100	FR751039-100	FR751039-100	FR751039-100	FR751039-100	FR751039-100	FR751039-100	FR751039-100	FR751039-100	FR751039-100	FR751039-100	FR751039-100	FR751039-100	FR751039-100	FR751039-100	FR751039-100	FR751039-100	FR751039-100	FR751039-100	FR751039-100	FR751039-100	FR751039-100	FR751039-100	FR751039-100	FR751039-100	FR751039-100	FR751039-100	FR751039-100	FR751039-100
Parameters	k100s1m2000	k100s1m50	k100s5m2000	k100s5m50	k15s1m2000	k15s1m50	k15s5m2000	k15s5m50	k30s1m2000	k30s1m50	k30s5m2000	k30s5m50	k100s1m2000u	k100s1m50u	k100s5m2000u	k100s5m50u	k15s1m2000u	k15s1m50u	k15s5m2000u	k15s5m50u	k30s1m2000u	k30s1m50u	k30s5m2000u	k30s5m50u	k100s1m2000u_UniqRead	k100s1m50u_UniqRead	k100s5m2000u_UniqRead	k100s5m50u_UniqRead	k15s1m2000u_UniqRead	k15s1m50u_UniqRead	k15s5m2000u_UniqRead	k15s5m50u_UniqRead	k30s1m2000u_UniqRead	k30s1m50u_UniqRead	k30s5m2000u_UniqRead	k30s5m50u_UniqRead
EBV	0	0	0	0	84	84	76	76	0	0	0	0	0	0	0	0	12	12	76	76	0	0	0	0	0	0	0	0	0	0	0	0	0	0	0	0
HIV-1	0	0	0	0	3	3	1	1	0	0	0	0	0	0	0	0	3	3	1	1	0	0	0	0	0	0	0	0	0	0	0	0	0	0	0	0
FR751039	4128	4128	4057	4057	5200	5144	5200	5108	5200	5200	5200	5200	4128	4128	4057	4057	5200	5141	5200	5107	5200	5200	5200	5200	4128	4128	4057	4057	5136	5077	2840	2992	5196	5196	5122	5173
U21941	0	0	0	0	4032	3707	3516	3202	422	419	331	280	0	0	0	0	50	50	2285	2049	4	4	78	27	0	0	0	0	0	0	0	9	0	0	0	0
SearchTime	72	28	5	6	277	101	59	11	249	185	58	10	28	22	5	5	313	136	14	13	148	81	10	10	24	24	6	5	54	46	12	10	52	48	11	10
Sample	U21941-100	U21941-100	U21941-100	U21941-100	U21941-100	U21941-100	U21941-100	U21941-100	U21941-100	U21941-100	U21941-100	U21941-100	U21941-100	U21941-100	U21941-100	U21941-100	U21941-100	U21941-100	U21941-100	U21941-100	U21941-100	U21941-100	U21941-100	U21941-100	U21941-100	U21941-100	U21941-100	U21941-100	U21941-100	U21941-100	U21941-100	U21941-100	U21941-100	U21941-100	U21941-100	U21941-100
Parameters	k100s1m2000	k100s1m50	k100s5m2000	k100s5m50	k15s1m2000	k15s1m50	k15s5m2000	k15s5m50	k30s1m2000	k30s1m50	k30s5m2000	k30s5m50	k100s1m2000u	k100s1m50u	k100s5m2000u	k100s5m50u	k15s1m2000u	k15s1m50u	k15s5m2000u	k15s5m50u	k30s1m2000u	k30s1m50u	k30s5m2000u	k30s5m50u	k100s1m2000u_UniqRead	k100s1m50u_UniqRead	k100s5m2000u_UniqRead	k100s5m50u_UniqRead	k15s1m2000u_UniqRead	k15s1m50u_UniqRead	k15s5m2000u_UniqRead	k15s5m50u_UniqRead	k30s1m2000u_UniqRead	k30s1m50u_UniqRead	k30s5m2000u_UniqRead	k30s5m50u_UniqRead
EBV	0	0	0	0	363	254	3	3	0	0	0	0	0	0	0	0	10	10	3	3	0	0	0	0	0	0	0	0	0	0	0	0	0	0	0	0
HIV-1	0	0	0	0	0	0	0	0	0	0	0	0	0	0	0	0	0	0	0	0	0	0	0	0	0	0	0	0	0	0	0	0	0	0	0	0
FR751039	0	0	0	0	4015	3578	3478	3037	432	359	338	269	0	0	0	0	42	42	2223	1955	5	5	62	62	0	0	0	0	0	0	0	0	0	0	0	0
U21941	4123	4123	4054	4054	5200	5194	5200	5177	5200	5200	5200	5198	4123	4123	4054	4054	5200	5191	5200	5176	5200	5200	5200	5198	4123	4123	4054	4054	5148	5139	2974	3218	5195	5195	5138	5136
SearchTime	28	22	4	39	164	139	71	10	168	206	11	65	33	31	5	5	154	170	60	10	142	142	45	9	25	22	4	4	56	49	14	11	47	46	11	11

### Sheet: Table S3
Table S3
Sample	Strain	Expect_SE	Expect_PE	k	s	UniqRead	Single-End	Paired-End	C	K2
Patient_1	EBV	1146	573	30	5	FALSE	1142	573	538	557
Patient_2	EBV	11450	5725	30	5	FALSE	11451	5729	5427	5614
Patient_3	EBV	114500	57250	30	5	FALSE	114502	57252	54352	56021
Patient_4	EBV	1145000	572500	30	5	FALSE	964979	484234	543924	560610
Patient_5	EBV	1146	573	30	5	FALSE	1142	573	538	557
Patient_1	HIV-1	610	305	30	5	FALSE	610	305	284	305
Patient_2	HIV-1	6100	3050	30	5	FALSE	6099	3050	2797	3050
Patient_3	HIV-1	61000	30500	30	5	FALSE	61000	30500	28206	30500
Patient_4	HIV-1	62	31	30	5	FALSE	62	31	29	31
Patient_5	HIV-1	62	31	30	5	FALSE	62	31	29	31
Patient_1	U21941	5200	2600	30	5	FALSE	8475	3268	N/A	N/A
Patient_2	U21941	52000	26000	30	5	FALSE	52005	26001	N/A	N/A
Patient_3	U21941	52	26	30	5	FALSE	92	30	N/A	N/A
Patient_4	U21941	520	260	30	5	FALSE	851	336	N/A	N/A
Patient_5	U21941	52	26	30	5	FALSE	57	27	N/A	N/A
Patient_1	FR751039	52000	26000	30	5	FALSE	52337	26060	N/A	N/A
Patient_2	FR751039	52	26	30	5	FALSE	3366	762	N/A	N/A
Patient_3	FR751039	520	260	30	5	FALSE	523	260	N/A	N/A
Patient_4	FR751039	5200	2600	30	5	FALSE	5233	2609	N/A	N/A
Patient_5	FR751039	52	26	30	5	FALSE	55	26	N/A	N/A
Patient_1	TOTAL HPV	57200	28600	30	5	FALSE	60812	29328	2650	2775
Patient_2	TOTAL HPV	52052	26026	30	5	FALSE	55371	26763	1470	1535
Patient_3	TOTAL HPV	572	286	30	5	FALSE	615	290	25	27
Patient_4	TOTAL HPV	5720	2860	30	5	FALSE	6084	2945	273	290
Patient_5	TOTAL HPV	104	52	30	5	FALSE	112	53	3	4
Patient_1	EBV	1146	573	30	5	TRUE	1142	573	538	557
Patient_2	EBV	11450	5725	30	5	TRUE	11451	5729	5427	5614
Patient_3	EBV	114500	57250	30	5	TRUE	114502	57252	54352	56021
Patient_4	EBV	1145000	572500	30	5	TRUE	964979	484234	543924	560610
Patient_5	EBV	1146	573	30	5	TRUE	1142	573	538	557
Patient_1	HIV-1	610	305	30	5	TRUE	610	305	284	305
Patient_2	HIV-1	6100	3050	30	5	TRUE	6099	3050	2797	3050
Patient_3	HIV-1	61000	30500	30	5	TRUE	61000	30500	28206	30500
Patient_4	HIV-1	62	31	30	5	TRUE	62	31	29	31
Patient_5	HIV-1	62	31	30	5	TRUE	62	31	29	31
Patient_1	U21941	5200	2600	30	5	TRUE	5138	2540	N/A	N/A
Patient_2	U21941	52000	26000	30	5	TRUE	51228	25264	N/A	N/A
Patient_3	U21941	52	26	30	5	TRUE	52	26	N/A	N/A
Patient_4	U21941	520	260	30	5	TRUE	511	251	N/A	N/A
Patient_5	U21941	52	26	30	5	TRUE	52	26	N/A	N/A
Patient_1	FR751039	52000	26000	30	5	TRUE	51299	26002	N/A	N/A
Patient_2	FR751039	52	26	30	5	TRUE	51	62	N/A	N/A
Patient_3	FR751039	520	260	30	5	TRUE	516	260	N/A	N/A
Patient_4	FR751039	5200	2600	30	5	TRUE	5122	2600	N/A	N/A
Patient_5	FR751039	52	26	30	5	TRUE	51	26	N/A	N/A
Patient_1	TOTAL HPV	57200	28600	30	5	TRUE	56437	28542	2650	2775
Patient_2	TOTAL HPV	52052	26026	30	5	TRUE	51279	25326	1470	1535
Patient_3	TOTAL HPV	572	286	30	5	TRUE	568	286	25	27
Patient_4	TOTAL HPV	5720	2860	30	5	TRUE	5633	2851	273	290
Patient_5	TOTAL HPV	104	52	30	5	TRUE	103	52	3	4
Patient_1	EBV	1146	573	100	25	FALSE	858	547	538	557
Patient_2	EBV	11450	5725	100	25	FALSE	8289	5410	5427	5614
Patient_3	EBV	114500	57250	100	25	FALSE	83504	54288	54352	56021
Patient_4	EBV	1145000	572500	100	25	FALSE	821268	535065	543924	560610
Patient_5	EBV	1146	573	100	25	FALSE	858	547	538	557
Patient_1	HIV-1	610	305	100	25	FALSE	462	292	284	305
Patient_2	HIV-1	6100	3050	100	25	FALSE	4359	2873	2797	3050
Patient_3	HIV-1	61000	30500	100	25	FALSE	43648	28780	28206	30500
Patient_4	HIV-1	62	31	100	25	FALSE	45	30	29	31
Patient_5	HIV-1	62	31	100	25	FALSE	45	30	29	31
Patient_1	U21941	5200	2600	100	25	FALSE	3755	2470	N/A	N/A
Patient_2	U21941	52000	26000	100	25	FALSE	37406	24573	N/A	N/A
Patient_3	U21941	52	26	100	25	FALSE	38	26	N/A	N/A
Patient_4	U21941	520	260	100	25	FALSE	388	244	N/A	N/A
Patient_5	U21941	52	26	100	25	FALSE	38	26	N/A	N/A
Patient_1	FR751039	52000	26000	100	25	FALSE	37175	24527	N/A	N/A
Patient_2	FR751039	52	26	100	25	FALSE	37	25	N/A	N/A
Patient_3	FR751039	520	260	100	25	FALSE	384	246	N/A	N/A
Patient_4	FR751039	5200	2600	100	25	FALSE	3764	2446	N/A	N/A
Patient_5	FR751039	52	26	100	25	FALSE	37	25	N/A	N/A
Patient_1	TOTAL HPV	57200	28600	100	25	FALSE	40930	26997	2650	2775
Patient_2	TOTAL HPV	52052	26026	100	25	FALSE	37443	24598	1470	1535
Patient_3	TOTAL HPV	572	286	100	25	FALSE	422	272	25	27
Patient_4	TOTAL HPV	5720	2860	100	25	FALSE	4152	2690	273	290
Patient_5	TOTAL HPV	104	52	100	25	FALSE	75	51	3	4
Patient_1	EBV	1146	573	100	25	TRUE	858	547	538	557
Patient_2	EBV	11450	5725	100	25	TRUE	8289	5410	5427	5614
Patient_3	EBV	114500	57250	100	25	TRUE	83504	54288	54352	56021
Patient_4	EBV	1145000	572500	100	25	TRUE	821268	535065	543924	560610
Patient_5	EBV	1146	573	100	25	TRUE	858	547	538	557
Patient_1	HIV-1	610	305	100	25	TRUE	462	292	284	305
Patient_2	HIV-1	6100	3050	100	25	TRUE	4359	2873	2797	3050
Patient_3	HIV-1	61000	30500	100	25	TRUE	43648	28780	28206	30500
Patient_4	HIV-1	62	31	100	25	TRUE	45	30	29	31
Patient_5	HIV-1	62	31	100	25	TRUE	45	30	29	31
Patient_1	U21941	5200	2600	100	25	TRUE	3755	2470	N/A	N/A
Patient_2	U21941	52000	26000	100	25	TRUE	37406	24573	N/A	N/A
Patient_3	U21941	52	26	100	25	TRUE	38	26	N/A	N/A
Patient_4	U21941	520	260	100	25	TRUE	388	244	N/A	N/A
Patient_5	U21941	52	26	100	25	TRUE	38	26	N/A	N/A
Patient_1	FR751039	52000	26000	100	25	TRUE	37175	24527	N/A	N/A
Patient_2	FR751039	52	26	100	25	TRUE	37	25	N/A	N/A
Patient_3	FR751039	520	260	100	25	TRUE	384	246	N/A	N/A
Patient_4	FR751039	5200	2600	100	25	TRUE	3764	2446	N/A	N/A
Patient_5	FR751039	52	26	100	25	TRUE	37	25	N/A	N/A
Patient_1	TOTAL HPV	57200	28600	100	25	TRUE	40930	26997	2650	2775
Patient_2	TOTAL HPV	52052	26026	100	25	TRUE	37443	24598	1470	1535
Patient_3	TOTAL HPV	572	286	100	25	TRUE	422	272	25	27
Patient_4	TOTAL HPV	5720	2860	100	25	TRUE	4152	2690	273	290
Patient_5	TOTAL HPV	104	52	100	25	TRUE	75	51	3	4

### Sheet: Table S4
Table S4
Operation	Queries	SampleID	RAM	WallTime	Time(s)
Cytoscan	797654	ERR1955491	38.2	04:17:09	8540
Ancestry	26770	ERR1955507	4.36	00:11:15	675
Ancestry	26770	ERR1955491	3.96	00:11:18	678
Ancestry	26770	ERR2304556	4.27	00:11:18	678
Ancestry	26770	ERR1955495	4.65	00:11:33	693
Ancestry	26770	ERR2304569	4.09	00:13:54	834
Ancestry	26770	ERR1955443	4.54	00:14:32	872
Ancestry	26770	ERR1955404	4.35	00:14:32	872
Ancestry	26770	ERR1955420	4.71	00:14:36	876
Ancestry	26770	ERR2304597	4.25	00:10:47	647
